# Essential function reflected in the phylodynamics of a multigene family – the *pir* genes of malaria parasites

**DOI:** 10.64898/2026.01.23.697869

**Authors:** Andrew P. Jackson, Deirdre A. Cunningham, Lin Lin, Naomi Mara Claro de Oliveira, Séverine C. Chevalley-Maurel, Giulia Pianta, Franziska Morhing, Abigail K. Renfree, Timothy S. Little, Robert W. Moon, Jean Langhorne, Chris J. Janse, Blandine M.D. Franke-Fayard, Christiaan van Ooij

## Abstract

The genomes of malaria parasites (*Plasmodium spp*.) encode many gene families, which are intimately associated with host interactions and disease in these important pathogens. The largest malaria gene family is the *Plasmodium* interspersed repeat (*pir*) genes, present in rodent, primate and most human malaria parasites, which are suggested to have originated from one highly conserved gene, which we call *pirC1*. The precise function(s) of *pir* is unknown but to determine their potentially multifarious roles we must understand the evolutionary dynamics of *pir* repertoire to discriminate among the many genes. Here we estimate the global phylogeny for *pir* genes in 14 *Plasmodium* species and one *Hepatocystis* species. We reveal that *pirC1* is not the common ancestor but is one of several orthologous genes conserved in multiple species amidst the rapid turnover of species-specific paralogs. We show that the PIRC1 protein is nonetheless essential for blood stage growth of *P. berghei, P. chabaudi* and *P. knowlesi*, as parasites lacking the *pirC1* gene could not be generated or had severely reduced growth rates. As this effect was observed both in vivo and in vitro, the role of *pirC1* is not related to host immune interaction. Rather, *P. berghei* and *P. knowlesi* PIRC1 are secreted from the parasite, pointing to a role in parasite interaction with the host cell or nutrient uptake by blood stages. The phylodynamics of *pir* genes indicate that old orthologs, like *pirC1*, and younger within-species paralogs could have fundamentally different roles, and emphasize the need to distinguish between them in future. This study is the first to provide evidence for the existence of an essential *pir* gene and provides a robust rationale for further experimental approaches to *pir* gene functions.

**SIGNFICANCE:** The genomes of malaria parasites (*Plasmodium*) contain many different gene families, of which the *pir* family is the largest, with more than 1000 members in some species. The PIR proteins are likely important for parasite fitness but their precise functions remain unknown – roles in adherence of infected red blood cells to blood *ves*sels, virulence and immune evasion of have been suggested. How, and why, this highly diverse gene family evolved is a significant question both for understanding malaria physiology and pathogenesis. Here we present a comprehensive *pir* phylogeny, identifying the origins of gene diversity during *Plasmodium* evolution and a select group of highly conserved genes. We show that one conserved *pir* gene (*pirC1*) encodes a protein that is essential for optimal growth of multiple malaria parasites during the asexual blood stage, both in the host and in vitro. This indicates that *pirC1* function relates to interaction with the host cell or nutrient acquisition, and not to immune evasion or sequestration, (although this might still be the function of other *pir* genes). This study provides a robust rationale for the hitherto baffling diversity of *pir* genes, and shows why it is important to distinguish old orthologs from young paralogs in future studies on *pir* gene function.
