## Supplementary Table S1 for "Essential function reflected in the phylodynamics of a multigene family – the *pir* genes of malaria parasites"

### Sheet: PIRomes
Table S1. Plasmodium genomes used in this study showing the number of intact pirs recovered from and the number of tBLASTn matches in each.
Species	Strain	Accession	Aligneda	Annotatedb
Hepatocystis	ex Piliocolobus tephrosceles 2019	GCA_902459845.2	4	4
P. berghei	ANKA	GCA_900002375.2	131	170
P. chabaudi	chabaudi	GCA_900002335.2	193	204
P. coatneyi	Hackeri	GCA_001680005.1	314	330
P. cynomolgi	M	GCA_900180395.1	794	893
P. fragile	nilgiri	GCA_000956335.1	5	3c
P. gonderi	ATCC:30045	GCA_002157705.1	216	225
P. inui	San Antonio 1	GCA_000524495.1	12	4c
P. knowlesi	A1H1	GCA_900162085.1	67	68
P. malariae	UG01	GCA_900090045.1	126	134
P. ovale	curtisi GH01	GCA_900090035.2	1179	1269
P. vinckei	vinckei vinckei	GCA_900681995.1	121	132
P. vivax	Sal-1	GCA_000002415.2	235	287
P. vivax-like	Pvl01	PlasmoDB v68	75	124
P. yoelli	yoelii YM	GCA_900002395.1	743	766
SURFIN/STPd	-	-	17	-
TOTAL			4232
a Only intact and full-length pir sequences were included in the alignment; this number counts how many were recovered from each predicted proteome.
b This number counts hits to pir using tBLASTn to examine whole genomes (e-value cutoff > 1e-20); it indicates the total number of pir sequences (i.e. including partial or relict pseudogenes but perhaps also related non-pirs).
c Additional pir sequences, missing from the genome annotation, were identified and added to the alignment in these cases (see SI Results).
d These sequences were taken from multiple species and designated as the outgroup.
