## Supplementary Table S2 for "Essential function reflected in the phylodynamics of a multigene family – the *pir* genes of malaria parasites"

### Sheet: Orthologous clades
Table S2. Orthologous clades identified by phylogenetic reconciliation with TREERECS present in at least three species.
Subfamily	Lineagea	N	Ortholog gene identifier(s) (where present)
			P. cynomolgi	P. vivax	P. vivax-like	P. gonderi	P. malariae	P. fragile	P. inui	P. knowlesi	P. coatneyi	P. ovale	Hepatocystis	P. berghei	P. chabaudi	P. yoelli	P. vinckei
A	A1	4	PcyM_0000600_A	PVX_019160_A; PVX_018155_A	-	-	-	-	-	-	-	PocGH01_00160600_A_17	-	-	-	-	-
B	B1	4	PcyM_1476600_B	PVX_101503_B	PVL_140054000_B	-	PmUG01_14085800_B	-	-	-	-	-	-	-	-	-	-
B	B2	3	-	PVX_112100_B	-	PGO_004005_B	-	-	-	-	-	PocGH01_00011900_B_3	-	-	-	-	-
C	C1	15	PcyM_1151000_C	PVX_113230_C	PVL_110036700_C	PGO_114610_C	PmUG01_11061500_C	AK88_01372_C	C922_03194_C	PKA1H_110055800_C	PCOAH_00037060_C	PocGH01_00042800_C	HEP_00069900_C_4	PBANKA_0100500_C	PCHAS_0101200_C	YYE_04766_C	PYYM_0101500_C
C	C2	9	PcyM_0628600_C	PVX_110822_C	PVL_060021200_C	PGO_062270_C_5	PmUG01_11015300_C	AK88_05512_C_2	C922_05354_C	PKA1H_060029000_C	PCOAH_00013230_C	-	-	-	-	-	-
C	C3	6	PcyM_0003000_C_3	PVX_008085_C_4; PVX_103660_C_2	PVL_060005200_T_3	PGO_050050_C	-	-	-	-	PCOAH_00034320_C	-	-	-	-	-	-
C	C4	3	PcyM_1100200	PVX_115475_C	-	PGO_070020_C_2	-	-	-	-	-	-	-	-	-	-	-
D	D1	3	PcyM_0029200_D	-	-	PGO_003755_D_2	-	-	-	-	-	PocGH01_00057400_D_10	-	-	-	-	-
F	F1	5	PcyM_0072500_F_2	PVX_096945_F	PVL_000041400_F	PGO_000650_F_2	-	-	-	-	-	PocGH01_00154900_F_2	-	-	-	-	-
F	F2	5	PcyM_0955700_F_14	PVX_127260_F	PVL_070005200_F	PGO_004075_F_26	-	-	-	-	-	-	-	-	-	-	-
G	G1	3	PcyM_0800500_G_8	PVX_172270_G_2	PVL_000052600_P	-	-	-	-	-	-	PocGH01_00029700_G_31	-	-	-	-	-
H	H1	5	PcyM_0900700_H	PVX_007085_H; PVX_086880_H	PVL_000112300_H	PGO_030010_H_2	-	-	-	-	-	-	-	-	-	-	-
H	H2	5	PcyM_1284900_H_2	PVX_088805_H	PVL_000211400_H	PGO_050070_H	-	-	-	-	-	PocGH01_00208200_H	-	-	-	-	-
H	H3	4	PcyM_1287100_H	PVX_001635_H; PVX_003495_H	PVL_060005600_H	-	-	-	-	-	-	-	-	-	-	-	-
H	H4	4	PcyM_0738700_H_2	PVX_086895_H	PVL_070028900_H	PGO_030020_H_2	-	-	-	-	-	-	-	-	-	-	-
H	H5	4	PcyM_0536400_H	PVX_086890_H	PVL_070029100_H	-	-	-	-	-	-	PocGH01_00025400_H	-	-	-	-	-
H	H6	3	PcyM_1287000_H	PVX_097542_H	PVL_000101000_H	-	-	-	-	-	-	-	-	-	-	-	-
H	H7	3	PcyM_1100100_H	PVX_115480_H	PVL_000181100_H	-	-	-	-	-	-	-	-	-	-	-	-
H	H8	3	-	PVX_081850_H	PVL_000208600_H	-	-	-	-	-	-	PocGH01_00175000_H	-	-	-	-	-
H	H9	3	PcyM_0424100_H	PVX_094250_H	PVL_080006100_H	-	-	-	-	-	-	-	-	-	-	-	-
H	H10	3	PcyM_0201900_H	PVX_096910_H	-	PGO_020100_H_3	-	-	-	-	-	-	-	-	-	-	-
H	H11	3	PcyM_0842700_H	-	-	PGO_030000_H_3	-	-	-	-	-	PocGH01_00209500_H	-	-	-	-	-
H	H12	3	PcyM_0738800_H_3	PVX_086893_H	-	PGO_073440_H_4	-	-	-	-	-	-	-	-	-	-	-
H	H13	3	PcyM_0079900_H_2	PVX_086865_H	-	PGO_073480_H	-	-	-	-	-	-	-	-	-	-	-
H	H14	3	-	PVX_083580_H	PVL_000146000_H	PGO_120340_H	-	-	-	-	-	-	-	-	-	-	-
H	H15	3	PcyM_1354600_H_2	PVP01_1347300c	-	PGO_134690_H_2	-	-	-	-	-	-	-	-	-	-	-
I	I1	6	PcyM_1282400_I; PcyM_0013900_I	PVX_170270_I_3	PVL_000137100_I	-	-	-	C922_05410_I_2	-	-	PocGH01_00012500_I	-	-	-	-	-
I	I2	6	PcyM_0047200_I_2; PcyM_1284600_I_2; PcyM_0017900_I	PVX_097545_I	-	PGO_000190_I	-	-	-	-	-	PocGH01_00120700_I_2	-	-	-	-	-
I	I3	6	PcyM_1285900_I_2; PcyM_0600800_I_2	PVX_001640_I; PVX_005057_I	PVL_060005700_I	PGO_003635_I_3	-	-	-	-	-	-	-	-	-	-	-
I	I4	6	PcyM_0536000_I_2	PVX_093720_I	PVL_000052700_I	PGO_040080_I_3; PGO_010020_I	PmUG01_13057300	-	-	-	-	-	-	-	-	-	-
I	I5	4	PcyM_0401100_I	PVX_002485_I	-	PGO_040100_I	-	-	-	-	-	PocGH01_00224800	-	-	-	-	-
I	I6	4	PcyM_1281600_I_2	PVX_107735_I_2	PVL_000202600_I	PGO_003545_I_4	-	-	-	-	-	-	-	-	-	-	-
I	I7	4	PcyM_0200800_I_3	PVX_001645_I	PVL_060005800_I	PGO_060050_I	-	-	-	-	-	-	-	-	-	-	-
I	I8	3	PcyM_0023900_I_6	PVX_106725_I	-	PGO_020110_I	-	-	-	-	-	-	-	-	-	-	-
I	I9	3	PcyM_0079100_I_2	-	-	PGO_083670_I	PmUG01_01032400_I_16	-	-	-	-	-	-	-	-	-	-
I	I10	3	PcyM_0303900_I_2	PVX_115490_I_2	-	PGO_130160_I	-	-	-	-	-	-	-	-	-	-	-
I	I11	3	PcyM_0332600_I	PVX_104180_I	-	-	-	-	C922_05799_I_2	-	-	-	-	-	-	-	-
I	I12	3	PcyM_0501500_I	PVX_088780_I	-	PGO_020060_I	-	-	-	-	-	-	-	-	-	-	-
I	I13	3	PcyM_1151600_I	PVX_124712_I_2	-	-	-	-	-	-	-	PocGH01_00025600_I	-	-	-	-	-
I	I14	3	PcyM_1281200_I_3	PVX_104190_I	-	-	-	-	-	-	-	PocGH01_08046400_I_5	-	-	-	-	-
I	I15	3	PcyM_0202000_I_6	PVX_096920_I_2	-	PGO_020110_I	-	-	-	-	-	-	-	-	-	-	-
I	I16	3	-	PVX_112720_I	-	PGO_130150_I_2	-	-	C922_04423_I	-	-	-	-	-	-	-	-
I	I17	3	PcyM_1354700_I	PVP01_1347400b	-	PGO_134700_I	-	-	-	-	-	-	-	-	-	-	-
I	I18	3	PcyM_0122700	PVX_093735	-	PGO_011770	-	-	-	-	-	-	-	-	-	-	-
K	K1	6	PcyM_0036500_K_3; PcyM_0960500_K	PVX_086875_K	PVL_070029300_K	PGO_073470_K	PmUG01_00024700_K_6	-	-	-	-	-	-	-	-	-	-
K	K2	3	PcyM_0074900_K_4	-	-	PGO_000610_K_2	-	-	-	-	-	PocGH01_00159300_K_3	-	-	-	-	-
O	O1b	26	PcyM_0202600-3100_O (inclusive)	PVX_096965-87_O (inclusive)	-	PGO_020140_-230_O (inclusive)	PmUG01_02010300-900_O (inclusive)	AK88_04309_O	C922_05319_O	PKA1H_020005700_O	PCOAH_00003930_O	PocGH01_00186300_O_2	-	-	-	-	-
P	P1	6	PcyM_0102500_P; PcyM_0102300_P	PVX_086845_P	-	PGO_010050_P	PmUG01_01013700_P	-	-	-	-	PocGH01_00121400_P_9	-	-	-	-	-
P	P2	4	PcyM_0053800_P_2	PVX_093725_P	PVL_000052800_T	-	-	-	-	-	-	PocGH01_00224900_P_45	-	-	-	-	-
P	P3	3	PcyM_0011600_P_3	-	-	-	-	-	-	-	-	PocGH01_00031400_P	-	-	-	-	-
Q	Q1	4	PcyM_1354500_Q_25	PVX_086350_Q	PVL_050026000_C	-	-	-	-	-	-	PocGH01_00231700_Q_2	-	-	-	-	-
R	R1	3	PcyM_0534600_R	PVX_095990_F	-	-	-	-	-	-	-	PocGH01_00135200_R_4	-	-	-	-	-
S	S1	6	-	-	-	-	-	-	-	-	-	-	-	PBANKA_0317001_S	PCHAS_1401300_S_11	-	PYYM_0014200_S_19; PYYM_0723200_S_7; PYYM_0841500_S_44; PYYM_0004000_S_4
S	S2	4	-	-	-	-	-	-	-	-	-	-	-	PBANKA_1146261_S_2	PCHAS_0420100_S_3	YYE_04911_S_3	PYYM_0802400_S
S	S3	4	-	-	-	-	-	-	-	-	-	-	-	PBANKA_1300200_S	PCHAS_1200500_S_11	YYE_04412_S	PYYM_0200600_S_4
S	S4	3	-	-	-	-	-	-	-	-	-	-	-	PBANKA_0300100_S_8	PCHAS_0318500_S_2	-	PYYM_0723000_S_21
T	T1	4	PcyM_0059900_T_19	PVX_001610_T; PVX_000020_W	-	-	-	-	-	-	-	PocGH01_00120400_T_21	-	-	-	-	-
T	T2	6	PcyM_0122500_T	PVX_093715_T; PVX_101570_T	PVL_000112100_Q; PVL_140054900_T	-	-	-	-	-	-	PocGH01_00208700_T_13	-	-	-	-	-
U	U1	6	PcyM_1478000_U	PVX_101575_U; PVX_096005_U	PVL_140055000_U	PGO_146950_U	-	-	-	-	-	PocGH01_00022200_U_5	-	-	-	-	-
V	V1	3	PcyM_0056800_V	PVX_173270_P_4	-	-	-	-	-	-	-	PocGH01_00236700_V_12	-	-	-	-	-
W	W1	7	PcyM_0049700_W_22; PcyM_0329300_W	-	PVL_070029400_W	-	-	AK88_01158_W	C922_05442_W	-	-	PocGH01_00058000_W_9; PocGH01_00059900_W_40	-	-	-	-	-
W	W2	3	PcyM_0303450_W	PVX_090293_R_2	-	-	-	-	-	-	-	PocGH01_00128000_W_3	-	-	-	-	-
a Lineages shown in bold are found at conserved loci in multiple species (listed in Table S3)
b Clade size is restricted to produce the smallest, non-redundant ortholog sets (see SI Methods), except for pirO1 where multiple orthologous sets have been amalgamated because they are at the same tandemly-arrayed locus (see text).
c Lineage is not present in the P. vivax Sal-1 assembly, but is present in the PVP01 assembly.
NB: Gene identifers are followed by their subfamily designation, and then a number. This number incidates the number of in-paralogs of the ortholog concerned; those in-paralogs are excluded from the analysis as they are species-specific.
