## Supplementary Table S3 for "Essential function reflected in the phylodynamics of a multigene family – the *pir* genes of malaria parasites"

### Sheet: Conserved loci
Table S3. Conserved pir loci at the core-subtelomeric boundaries of Plasmodium chromosomes.
Chromosome	Enda	Lineageb	Ortholog
			P. cynomolgi	P. vivax	P. vivax-like	P. gonderi	P. malariae	P. fragile	P. inui	P. knowlesi	P. coatneyi	P. ovalec	P. berghei	P. chabaudi	P. yoelli	P. vinckei
1	5'	P1	PcyM_0102500	-	-	PGO_010050	PmUG01_01013700	X	X	X	X	-	X	X	X	X
	3'	I18	PcyM_0122700	PVX_093735	-	PGO_011770	-	X	X	X	X	-	-	-	-	-
2	5'	O1	PcyM_0202600-3100	PVX_096965-87	-	PGO_020140-230	PmUG01_02010300/700/800	AK88_04309	C922_05319	PKA1H_020005700	PCOAH_00003930	PocGH01_00078000/00186300	-	-	-	-
	5'	I15	PcyM_0202000	PVX_096920	-	PGO_020110	-	X	X	X	X	PocGH01_08046300/00142100	-	-	-	-
	5'	H10	PcyM_0201900	PVX_096910	PVL_020005000	PGO_020100	-	X	X	X	X	-	-	-	-	-
4	5'	I5	PcyM_0401100	PVX_002485	-	PGO_040100	PmUG01_13057300	-	-	X	X	PocGH01_00224800	X	X	X	X
6	5'	I7	PcyM_0600900	PVX_001645	PVL_060005800	PGO_060050	X	X	X	X	X	-	X	X	X	X
	5'	I3	PcyM_0600800	PVX_001640	PVL_060005700	PGO_060030	X	X	X	X	X	-	X	X	X	X
	3'	C2	PcyM_0628600	PVX_110822	PVL_060021200	PGO_062270	X	AK88_05512	C922_05354	PKA1H_060029000	PCOAH_00013230	-	X	X	X	X
7	3'	H12	PcyM_0738800	PVX_086893	PVL_070029000	PGO_073420/440	PmUG01_07048400	-	-	X	X	-	X	X	X	X
11	5'	C3	PcyM_1100200	PVX_115475	PVL_110005100	PGO_070020*	PmUG01_11015300	-	X	X	X	PocGH01_00221800/00221700	X	X	X	X
	3'	C1	PcyM_1151000	PVX_113230	PVL_110036700	PGO_114610	PmUG01_11061500	AK88_01372	C922_03194	PKA1H_110055800	PCOAH_00037060	PocGH01_00042800	PBANKA_0100500	PCHAS_0101200	PYYM_0101500	YYE_04766
12	3'	I6	PcyM_1281600/500	PVX_107735/40	PVL_000202600	PGO_003545	X	-	-	X	X	PocGH01_00030500/00160300	X	X	X	X
13	3'	H15	PcyM_1354600	PVP01_1347300	PVL_000172500	PGO_134690	X	-	-	X	X	-	X	X	X	X
	3'	I17	PcyM_1354700	PVP01_1347400	-	PGO_134700	X	-	-	X	X	-	X	X	X	X
14	3'	B1	PcyM_1476600	PVX_101503	PVL_140054000	X	PmUG01_14085800	X	X	X	X	-	X	X	X	X
	3'	U1	PcyM_1478000	PVX_101575	PVL_140055000	PGO_146950	-	X	X	X	X	PocGH01_00022200	X	X	X	X
a 5' and 3' ends of chromosomes as presented in the assembly.
b Subfamily and lineage as designated by reconciliation analysis (see Table S3).
c The P. ovale assembly does not permit comparison of subtelomeric regions. Putative orthologs are given here based on phylogenetic placement alone.
NB - 'X' denotes where subtelomeric comparison is possible and the ortholog is absent; '-' denotes where no comparison is possible but no ortholog is evident in the tree.
