## Supplementary Table S4 for "Essential function reflected in the phylodynamics of a multigene family – the *pir* genes of malaria parasites"

### Sheet: codon evolution
Table S4. Comparison of sequence evolution in codon alignments of conserved pir orthologs and related within-species paralogs.
Lineage	Typea	Species	codeML likelihood scoresb								Likelihood ratio testsc		codeML selected sitesd		Sequences
			M1	np	M2	np	M7	np	M8	np	2*DM1/2	2*DM7/8	Negative	Positive
B1	ortholog		-2175.4	9	-2175.4	11	-2174.9	9	-2174.8	11	0	-0.2	0	0	PVL_140054000, PcyM_1476600, PVX_101503, PmUG01_14085800
B1	paralog	Poc4	-5555.7	14	-5555.7	16	-5545.9	14	-5540.9	16	0	-10	29	0	PocGH01_00013500, PocGH01_00013600, PocGH01_00014300, PocGH01_00048000, PocGH01_00084100, PocGH01_00153800, PocGH01_00213500
B1	paralog	Poc3	-4699.3	16	-4699.3	18	-4686.9	16	-4686.2	18	0	-1.4	30	0	PocGH01_00018400, PocGH01_00074700, PocGH01_00103200, PocGH01_00114900, PocGH01_00169400, PocGH01_00172100, PocGH01_00181100, PocGH01_00221300
B1	paralog	Poc2	-6019.2	14	-6019.2	16	-5994.4	14	-5994.4	16	0	0	76	0	PocGH01_00019300, PocGH01_00085400, PocGH01_00206800, PocGH01_00208600, PocGH01_00213700, PocGH01_00223800, PocGH01_00225700, PocGH01_00238200
B1	paralog	Poc1	-5086.7	18	-5068.9	20	-5076.7	18	-5056.6	20	-35.6	-40.2	40	13	PocGH01_00235100, PocGH01_00210800, PocGH01_00187100, PocGH01_00126700, PocGH01_00111300, PocGH01_00071300, PocGH01_00065700, PocGH01_00058900, PocGH01_00053600
B1	paralog	PVL	-3489.6	8	-3488.8	10	-3485.5	8	-3483.8	10	-1.6	-3.4	26	0	PVL_000039900, PVL_000043900, PVL_040017400, PVL_110036900
B1	paralog	PVX	-4670.2	22	-4596.5	24	-4672.3	22	-4596.6	24	-147.4	-151.4	1	5	PVX_049190, PVX_105200, PVX_108260, PVX_112120
C1	ortholog		-7494.4	30	-7494.4	32	-7458.7	30	-7467	32	0	16.6	113	0	AK88_01372 C922_03194 HEP_00001400 PBANKA_0100500 PCHAS_0101200 PCOAH_00037060 PcyM_1151000 PGO_114610 PKA1H_110055800 PmUG01_11061500 PocGH01_00042800 PVL_110036700 PVX_113230 PYYM_0101500 YYE_04766
C1	paralog	HEP	-2413.9	8	-2413.7	10	-2414.6	8	-2413.5	10	-0.4	-2.2	0	0	HEP_00001400, HEP_00069900, HEP_00139200, HEP_00370300
C1	paralog	Pcy	-4670.2	22	-4595.5	24	-4671.3	22	-4595.6	24	-149.4	-151.4	0	89	PcyM_0004800, PcyM_0007000, PcyM_0010300, PcyM_0025800, PcyM_0029900, PcyM_0059500, PcyM_0068000, PcyM_0076400, PcyM_0300200, PcyM_0327300, PcyM_1285300
C1	paralog	Poc	-3459.3	10	-3459.3	12	-3459.3	10	-3455.6	12	0	-7.4	0	2	PocGH01_00021000, PocGH01_00024700, PocGH01_00042400, PocGH01_00045700, PocGH01_00163200
C1	paralog	PVX	-2913.6	8	-2908.2	10	-2914.4	8	-2907.9	10	-10.8	-13	0	7	PVX_004510, PVX_101615, PVX_121862, PVX_124710
C2	ortholog		-4806.1	16	-4788.1	18	-4809.7	16	-4786.1	18	-36	-47.2	0	14	AK88_05512, C922_05354, PCOAH_00013230, PcyM_0628600, PGO_062270, PKA1H_060029000, PVL_060021200, PVX_110822
C2	paralog	HEP	-2332.5	8	-2332.3	10	-2333.1	8	-2332.1	10	-0.4	-2	0	0	HEP_00001400, HEP_00069900, HEP_00139200, HEP_00370300
C2	paralog	Pcy	-4707.1	22	-4631	24	-4707.7	22	-4631	24	-152.2	-153.4	0	92	PcyM_0004800, PcyM_0007000, PcyM_0010300, PcyM_0025800, PcyM_0029900, PcyM_0059500, PcyM_0068000, PcyM_0076400, PcyM_0300200, PcyM_0327300, PcyM_1285300
C2	paralog	Poc	-3353.6	10	-3350.9	12	-3353.8	10	-3350.2	12	-5.4	-7.2	0	1	PocGH01_00021000, PocGH01_00024700, PocGH01_00042400, PocGH01_00045700, PocGH01_00163200
C2	paralog	PVX	-2959.5	8	-2952.8	10	-2960	8	-2952.5	10	-13.4	-15	0	11	PVX_004510, PVX_101615, PVX_121862, PVX_124710
C3	ortholog		-5179.03	13	-5179.03	15	-5174.53	13	-5166.81	15	0	-15.44	23	4	PcyM_1100200 PGO_070020 PmUG01_11015300 PocGH01_00221700 PVL_110005100 PVX_115475
C3	paralog	Pcy	-4386.16	22	-4314.05	24	-4387.06	22	-4314.36	24	-144.22	-145.4	0	89	PcyM_0004800, PcyM_0007000, PcyM_0010300, PcyM_0025800, PcyM_0029900, PcyM_0059500, PcyM_0068000, PcyM_0076400, PcyM_0300200, PcyM_0327300, PcyM_1285300
C3	paralog	Poc	-4990.5	12	-4985.02	14	-4988.19	12	-4980.16	14	-10.96	-16.06	12	5	PocGH01_00221700, PocGH01_00021000, PocGH01_00024700, PocGH01_00042400, PocGH01_00045700, PocGH01_00163200
C3	paralog	PVX	-3214.42	8	-3204.81	10	-3214.84	8	-3204.59	10	-19.22	-20.5	0	15	PVX_004510, PVX_101615, PVX_121862, PVX_124710
F1	ortholog*		-4144.5	10	-4144.5	12	-4146.3	10	-4136.2	12	0	-20.2	8	19	PcyM_0072500, PGO_000650, PocGH01_00154900, PVL_000041400, PVX_096945
F1	paralog	Pcy	-3232.8	8	-3215.4	10	-3234.4	8	-3215.5	10	-34.8	-37.8	0	35	PcyM_0010600, PcyM_0016900, PcyM_0026200, PcyM_0030300
F1	paralog	PGO	-2806.5	8	-2803.1	10	-2809.4	8	-2804.2	10	-6.8	-10.4	0	6	PGO_002570, PGO_003090, PGO_004350, PGO_004620
F1	paralog	Poc	-6376.3	16	-6376.3	18	-6360.3	16	-6350.1	18	0	-20.4	19	2	PocGH01_00031700, PocGH01_00032000, PocGH01_00156500, PocGH01_00205000, PocGH01_00045100, PocGH01_00103000, PocGH01_00117500, PocGH01_00215900
F1	paralog	PVX	-3644.5	8	-3644.5	10	-3641.6	8	-3641.1	10	0	-1	3	0	PVX_051690, PVX_061190, PVX_105700, PVX_184285
H	paralog	Pcy	-4905.9	18	-4905.9	20	-4895.2	18	-4895.2	20	0	0	32	0	PcyM_0018700, PcyM_0019900, PcyM_0027000, PcyM_0049000PcyM_0057400, PcyM_0069000, PcyM_0069100, PcyM_0078600, PcyM_1281300
H	paralog	PGO	-3042.9	8	-3042.9	10	-3040.8	8	-3040.2	10	0	-1.2	0	0	PGO_030030, PGO_032070, PGO_073420, PGO_073440
H	paralog	Pma	-3741.2	10	-3736.4	12	-3747.5	10	-3738.7	12	-9.6	-17.6	20	2	PmUG01_00066100, PmUG01_01031900, PmUG01_07048400, PmUG01_10052000, PmUG01_11012700
H	paralog	Poc	-6291.5	26	-6287.4	28	-6282.7	26	-6274.4	28	-8.2	-16.6	36	4	PocGH01_00028000, PocGH01_00029400, PocGH01_00029800, PocGH01_00030200, PocGH01_00035100, PocGH01_00061300, PocGH01_00105300, PocGH01_00106300, PocGH01_00176300, PocGH01_00226300, PocGH01_00233500, PocGH01_00233900, PocGH01_00235600
H1	ortholog*		-2970.4	10	-2970.4	12	-2970.5	10	-2970	12	0	-1	0	0	PcyM_0900700, PGO_030010, PVL_000112300, PVX_007085, PVX_086880
H12	ortholog		-3396.7	11	-3396.7	13	-3395.67	11	-3392.93	13	0	-5.48	0	1	PcyM_0738800 PGO_073440 PmUG01_07048400 PVL_070029000 PVX_086893
H15	ortholog		-2393.64	9	-2392.8	11	-2394.43	9	-2393.47	11	-1.68	-1.92	0	0	PcyM_1354600, PGO_134690, PVL_000172500, PVP01_1347300
I3	ortholog		-3723.56	9	-3719.78	11	-3723.88	9	-3718.8	11	-7.56	-10.16	0	3	PcyM_0600800, PGO_060030, PVL_060005700, PVX_001640
I3	paralog	Pcy	-6772.12	22	-6727.6	24	-6775.34	22	-6726.92	24	-89.04	-96.84	0	43	PcyM_0009700, PcyM_0016700, PcyM_0042300, PcyM_0122900, PcyM_0201400, PcyM_0424800, PcyM_0501100, PcyM_0958700, PcyM_1151800, PcyM_1281800, PcyM_13557
I3	paralog	PGO	-4267.14	10	-4254.49	12	-4277.23	10	-4254.43	12	-25.3	-45.6	0	14	PGO_002230, PGO_002680, PGO_002690, PGO_040040, PGO_060020
I3	paralog	Pm	-12172.5	32	-12157.1	34	-12116.2	32	-12104	34	-30.72	-24.4	81	14	PmUG01_00010300, PmUG01_00017100, PmUG01_00037200, PmUG01_00039400, PmUG01_00053000, PmUG01_00055200, PmUG01_00066200, PmUG01_01011200, PmUG01_01032400, PmUG01_03011600, PmUG01_03035600, PmUG01_04011400, PmUG01_11014800, PmUG01_11062900, PmUG01_14014400, PmUG01_14015000
I3	paralog	Poc	-13677.9	40	-13659.7	42	-13563.6	40	-13550.3	42	-36.24	-26.5	130	5	PocGH01_00033000, PocGH01_00061900, PocGH01_00063700, PocGH01_00100200, PocGH01_00100600, PocGH01_00104900, PocGH01_00106000, PocGH01_00107300, PocGH01_00111200, PocGH01_00116500, PocGH01_00126800, PocGH01_00156600, PocGH01_00171300, PocGH01_00176900, PocGH01_00202700, PocGH01_00207100, PocGH01_00215400, PocGH01_00216400, PocGH01_00222100, PocGH01_00235200
I3	paralog	PVX	-3119.23	9	-3109.57	11	-3120.85	9	-3109.72	11	-19.32	-22.26	0	10	PVX_004495, PVX_101620, PVX_115985, PVX_120845
I5	ortholog		-2970.89	9	-2970.89	11	-2967.04	9	-2962.47	11	0	-9.14	40	1	PcyM_0401100, PGO_040100, PocGH01_00224800, PVX_00248
I5	paralog	Pcy	-4421.3	22	-4383.6	24	-4421.3	22	-4383	24	-75.4	-76.6	0	33	PcyM_0009700, PcyM_0016700, PcyM_0042300, PcyM_0122900, PcyM_0201400, PcyM_0424800, PcyM_0501100, PcyM_0958700, PcyM_1151800, PcyM_1281800, PcyM_1355700
I5	paralog	PGO	-3379.1	10	-3358.5	12	-3386.9	10	-3359.7	12	-41.2	-54.4	1	16	PGO_002230, PGO_002680, PGO_002690, PGO_040040, PGO_060020
I5	paralog	Pma	-7788.9	32	-7763.5	34	-7729.2	32	-7714.3	34	-50.8	-29.8	50	9	PmUG01_00010300, PmUG01_00017100, PmUG01_00037200, PmUG01_00039400, PmUG01_00053000, PmUG01_00055200, PmUG01_00066200, PmUG01_01011200, PmUG01_01032400, PmUG01_03011600, PmUG01_03035600, PmUG01_04011400, PmUG01_11014800, PmUG01_11062900, PmUG01_14014400, PmUG01_14015000
I5	paralog	Poc	-9714.6	40	-9699.9	42	-9645.8	40	-9632.2	42	-29.4	-27.2	83	8	PocGH01_00033000, PocGH01_00061900, PocGH01_00063700, PocGH01_00100200, PocGH01_00100600, PocGH01_00104900, PocGH01_00106000, PocGH01_00107300, PocGH01_00111200, PocGH01_00116500, PocGH01_00126800, PocGH01_00156600, PocGH01_00171300, PocGH01_00176900, PocGH01_00202700, PocGH01_00207100, PocGH01_00215400, PocGH01_00216400, PocGH01_00222100, PocGH01_00235200
I5	paralog	PVX	-2135.3	8	-2125.8	10	-2137.9	8	-2126.1	10	-19	-23.6	0	6	PVX_004495, PVX_101620, PVX_115985, PVX_120845
I7	ortholog		-5963.65	9	-5933.44	11	-5972.58	9	-5935.13	11	-60.42	-74.9	0	65	PcyM_0600900, PGO_060050, PVL_060005800, PVX_001645
I7	paralog	Pcy	-6672.62	10	-6666.2	12	-6676.35	10	-6666.93	12	-12.84	-18.84	0	14	PcyM_0200800, PcyM_0534900, PcyM_0843100, PcyM_0957900, PcyM_1285800
O1	paralog	PGO	-2366.1	4	-2347.7	6	-2366.7	4	-2347.8	6	-36.8	-37.8	0	17	PGO_020180, PGO_020190, PGO_020200, PGO_020220, PGO_020230
O1	paralog	Pma	-2381.1	8	-2372.3	10	-2378.8	8	-2369.2	10	-17.6	-19.2	0	2	PmUG01_02010300, PmUG01_02010400, PmUG01_02010500, PmUG01_02010600
Oa	ortholog		-2380	8	-2379.5	10	-2376.4	8	-2372.2	10	-1	-8.4	90	0	PcyM_0202900 PGO_020160 PmUG01_02010700 PVX_096980
Ob	ortholog		-2418.7	8	-2418	10	-2420.5	8	-2416.2	10	-1.4	-8.6	16	0	PcyM_0203000, PGO_020170, PmUG01_02010800, PVX_096985
Oc	ortholog		-3065.2	10	-3065.2	12	-3066.8	10	-3063.5	12	0	-6.6	19	0	PcyM_0203100 PGO_020180 PmUG01_02010900 PVX_096987
Od	ortholog		-3616.9	12	-3613.3	14	-3619.6	12	-3613.4	14	-7.2	-12.4	2	22	PcyM_0202800, PmUG01_02010300, PVX_096975, PCOAH_00003930, PKA1H_020005700
Oe	ortholog		-2526.8	8	-2522	10	-2519.6	8	-2510.9	10	-9.6	-17.4	49	1	PcyM_0202600, PVX_096965, PmUG01_02010600, PGO_020140
P1	ortholog		-3602.5	8	-3602.5	10	-3598	8	-3598	10	0	0	9	0	PcyM_0102300, PcyM_0102500, PGO_010050, PmUG01_01013700
P1	paralog	Poc	-23098.9	78	-23080.4	80	-23012.3	78	-22987.9	80	-37	-48.8	50	24	PocGH01_00028900, PocGH01_00032500, PocGH01_00043600, PocGH01_00049700, PocGH01_00051000, PocGH01_00051200, PocGH01_00063000, PocGH01_00086500, PocGH01_00096300, PocGH01_00115400, PocGH01_00124400, PocGH01_00131000, PocGH01_00134400, PocGH01_00138100, PocGH01_00138200, PocGH01_00138900, PocGH01_00141200, PocGH01_00141300PocGH01_00141500, PocGH01_00141800, PocGH01_00141900PocGH01_00142200, PocGH01…
P1	paralog	PVX	-2814.3	8	-2810.7	10	-2819	8	-2811.5	10	-7.2	-15	2	2	PVX_011615, PVX_051190, PVX_069690, PVX_173270
Q1	ortholog*		-3343.68	9	-3325.47	11	-3346.47	9	-3325.41	11	-36.42	-42.12	0	27	PcyM_1354500, PocGH01_00037700, PVL_000112100, PVX_086350
Q1	paralog	Pcy	-11855.9	50	-11777.9	52	-11835.4	50	-11756.7	52	-41	-157.4	26	68	PcyM_0001200, PcyM_0006200, PcyM_0014000, PcyM_0017300, PcyM_0019300, PcyM_0021300, PcyM_0028300, PcyM_0035200, PcyM_0043500, PcyM_0051300, PcyM_0052900, PcyM_0063000, PcyM_0064400, PcyM_0066600, PcyM_0077300, PcyM_0101200, PcyM_0200300, PcyM_0221100, PcyM_0222200, PcyM_0600300, PcyM_0955400, PcyM_0958100, PcyM_1037400, PcyM_1283300, PcyM_1354500
Q1	paralog	Poc	-18305.1	60	-18269.4	62	-18206.5	60	-18171.1	62	-71.4	-70.8	60	27	PocGH01_00027500, PocGH01_00033900, PocGH01_00034100, PocGH01_00040900, PocGH01_00053800, PocGH01_00055900, PocGH01_00059000, PocGH01_00059100, PocGH01_00065800, PocGH01_00074900, PocGH01_00091400, PocGH01_00107000, PocGH01_00108200, PocGH01_00110600, PocGH01_00126600, PocGH01_00148100, PocGH01_00152700, PocGH01_00157300, PocGH01_00158800, PocGH01_00172000, PocGH01_00177800, PocGH01_00181000, Poc…
Q1	paralog	PVX	-4426.1	12	-4416.8	14	-4429.9	12	-4417.7	14	-18.6	-24.4	4	11	PVX_025690, PVX_033190, PVX_058690, PVX_075195, PVX_103680, PVX_180275
S1	paralog	PBANKA	-1507.7	8	-1494.7	10	-1505.9	8	-1494.7	10	-26	-22.4	0	9	PBANKA_0500781, PBANKA_0623700, PBANKA_1000081, PBANKA_1200061
S1	paralog	PCHAS	-10197.7	46	-10060.1	48	-10172.5	46	-10048	48	-275.2	-249	45	71	PCHAS_0114500, PCHAS_0200031, PCHAS_0300900, PCHAS_0301100, PCHAS_0301200, PCHAS_0302100, PCHAS_0319600, PCHAS_0400500, PCHAS_0401100, PCHAS_0420300, PCHAS_0500700, PCHAS_0600300, PCHAS_0600500, PCHAS_0600600, PCHAS_0601400, PCHAS_0626900, PCHAS_0627100, PCHAS_0837600, PCHAS_0900001, PCHAS_1146400, PCHAS_1200300, PCHAS_1400700, PCHAS_1468700
S1	paralog	PYYM	-6621.2	22	-6479.4	24	-6626	22	-6479.6	24	-283.6	-292.8	0	82	PYYM_0001000, PYYM_0001100, PYYM_0005300, PYYM_0008500, PYYM_0020200, PYYM_0039600, PYYM_0040900, PYYM_0041500, PYYM_0115900, PYYM_0116200, PYYM_0218400, PYYM_0218800, PYYM_0300200, PYYM_0700100, PYYM_0946600, PYYM_1368500
S1	paralog	YYE	-2920.1	10	-2899.6	12	-2924.4	10	-2899.8	12	-41	-49.2	0	29	YYE_03497, YYE_03739, YYE_03984, YYE_04188, YYE_04964
U1	ortholog		-3081.84	11	-3075.96	13	-3087.64	11	-3075.36	13	-11.76	-24.56	6	5	PcyM_1478000, PGO_146950, PocGH01_00022200, PVL_140055000, PVX_101575
U1	paralog	Poc	-3327.3	8	-3322.6	10	-3333.2	8	-3322.4	10	-9.4	-21.6	0	5	PocGH01_00017900, PocGH01_00022200, PocGH01_00032800, PocGH01_00174900
W1	ortholog*		-3194.1	9	-3194.1	11	-3191.2	9	-3191	11	0	-0.4	7	0	C922_05442, PcyM_0329300, PGO_000695, PVL_070029400
W1	paralog	Pcy	-7602.3	44	-7512.3	46	-7609.8	44	-7515.4	46	-180	-188.8	9	40	PcyM_0005400, PcyM_0007600, PcyM_0020200, PcyM_0020500, PcyM_0021900, PcyM_0026500, PcyM_0034600, PcyM_0036600, PcyM_0039700, PcyM_0041700, PcyM_0049700, PcyM_0051600, PcyM_0052200, PcyM_0056900, PcyM_0067400, PcyM_0070700, PcyM_0075600, PcyM_0077500, PcyM_0500100, PcyM_0958800, PcyM_1036800, PcyM_1200700
W1	paralog	PGO	-6885.4	20	-6870.8	22	-6875.9	20	-6861.7	22	-29.2	-28.4	16	8	PGO_000230, PGO_000245, PGO_000695, PGO_001195, PGO_001200, PGO_001820, PGO_001925, PGO_003365, PGO_004060, PGO_146990
W1	paralog	Pma	-8300.4	54	-8226.5	56	-8277.9	54	-8215.3	56	-147.8	-125.2	43	40	PmUG01_00013700, PmUG01_00014400, PmUG01_00019600, PmUG01_00025900, PmUG01_00026400, PmUG01_00036200, PmUG01_00037500, PmUG01_00040600, PmUG01_00042500, PmUG01_00043200, PmUG01_00045500, PmUG01_00047500, PmUG01_00060200, PmUG01_00068100, PmUG01_03034200, PmUG01_08012300, PmUG01_08013300, PmUG01_08014900, PmUG01_08057500, PmUG01_10055000, PmUG01_11010200, PmUG01_13061200, PmUG01_13061700, PmUG01_1…
W1	paralog	Poc	-13293.6	64	-13268.1	66	-13241	64	-13218.2	66	-51	-45.6	0	9	PocGH01_00034300, PocGH01_00035500, PocGH01_00043700, PocGH01_00045200, PocGH01_00048600, PocGH01_00059700, PocGH01_00059900, PocGH01_00061000, PocGH01_00066900, PocGH01_00067200, PocGH01_00075700, PocGH01_00086100, PocGH01_00089500, PocGH01_00090300, PocGH01_00090600, PocGH01_00110300, PocGH01_00136600, PocGH01_00143300, PocGH01_00148600, PocGH01_00157600, PocGH01_00172200, PocGH01_00178800, Poc…
a orthologs as defined elsewhere; related paralogs were selected from tree; all pirH orthologs use the same paralogs as comparators.
b likelihood values and number of parameters (np) for codeML models with (M2, M8) and without (M0, M1, M7) positive selection.
c likelihood ratio tests comparing codeML models, significant results shown in bold (i.e. positive selection). All tests had 2 degrees of freedom.
d selected sites predicted using the Bayesian Empirical Bayes (BEB) function.
NB - an asterisk * indicates a locus without conserved position (i.e. its putative orthology is based on tree topology only).
