## Supplementary Table S5 for "Essential function reflected in the phylodynamics of a multigene family – the *pir* genes of malaria parasites"

### Sheet: Sheet1
Table S5. Primers used in this study
Plasmodium berghei
7185	actagtATATTAACTTGCTGAATATAC
7186	ggatccTAAGGATATTTCTGCCTGTGTG
7416	GCCGGTACCGGTATTTGATTATATATACACTGCC
7417	GCCAAGCTTCGATGTAGGTATTACTTCCTCC
7418	GCCGATATCCACACAGGCAGAAATATCCTTATAG
7419	GCCTCTAGACGAAATTGGATACTATTCATTTACC
7481	GAACTCGTACTCCTTGGTGACGGGTACCGGTATTTGATTATATATACACTGCC
7482	CATCTACAAGCATCGTCGACCTCCGATGTAGGTATTACTTCCTCC
7483	CCTTCAATTTCGGATCCACTAGCACACAGGCAGAAATATCCTTATAG
7484	AGGTTGGTCATTGACACTCAGCAGTACTCGAAATTGGATACTATTCATTTACC
Plasmodium chabaudi
QRT-PCR
18S (PCHAS_0937240)		Primer concentration
Forward	AAGCATTAAATAAAGCGAATACATCCTTAT	300nM
Reverse	GGGAGTTTGGTTTTGACGTTTATGCG	300nM
Probe	[6FAM]CAATTGGTTTACCTTTTGCTCTTT[TAM]	50nM
pirC1 (PCHAS_0101200)
Forward	GAAGAGAATAGAGCCAATATTTGAACC	300nM
Reverse	ACATATAGTTGATCTTCACCACGAT	300nM
Probe	[6FAM]ACAATGTCACGAACTCGCTCAGAC[TAM]	250nM
Integration
1	GAATGTAATAATTACATTAAAATTG
2	TGTCTCTTCAATGATTCATAAATAG
3	CACCAAATATGTGTCGAACTC
Plasmodium falciparum
Modification of pirC1 (PKNH_1149300)
CVO449	CGACATTATTTTCAGATTCTCCTGTAATGCCTC
CVO365	GGAC gcggccgc GAG GAT TGT TGT GTT GTA CGC CTT TTT G
CVO433	GGAC ccgcgg CTA AGCGTTTTTCGTATCATTGATAGCTGCCG
CVO450	CAGCCCTTGCGTATTTAACCAGG
CVO447	CATTAAAAATGCTCGCCAGAGCGAG
CVO488	CACCTTATCAGCAGGAGCTAAAGATATGG
Second integration pBLD700
FM1515	CCGAGTCTGCGAACATGTTAACTGG
FM1512	GACTAACTGCCCTAACCCTATCTGGGCTGtgactatttaacgaccactttctaaaacttg
FM1514	TAACTTCGTATAATGTATGCTATACGAAGTTATctaACTACTCCAGTGACTAACTGCCCT
FM1513	TAACTTCGTATAGCATACATTATACGAAGTTATgtggaaatgaaaatgcgaaaatcgaac
FM1000	GAGCTTACCACAACCGCAGCAAC
Detection of integration pBLD700
CVO681	CTCGCTCTGGCGAGCATTTTTAATG
FM1514	TAACTTCGTATAATGTATGCTATACGAAGTTATctaACTACTCCAGTGACTAACTGCCCT
CVO681	CTCGCTCTGGCGAGCATTTTTAATG
CVO682	gattttcgcattttcatttccacctatgaatg
Detection of excision
CVO446	CATATGAGCAAACACCATGGGTTCG
FM1594	CTCCAGCTAACACTCTATTTACTCTCAAT
Guide RNA
CVO370	Gacc CAtatg GGCAGCAGCCATCACCATCACCATCAC CCT AAC GAA GAA GCC ATC CAG CAA TTG
CVO380	aaacACACGTTTTTGGGATCATA
