## Supplementary Table S6 for "Essential function reflected in the phylodynamics of a multigene family – the *pir* genes of malaria parasites"

### Sheet: Elsworth et al.
Gene ID	Category	Description	# TTAA / CDS	HMS	FIS	Adjusted.p.value
PKNH_1454600	essential	pirM	3	0.226237	-0.0262901	0.945748
PKNH_1149300	intermediate	pirC1	12	0.27285	-0.0911794	0.653789
PKNH_0503000	intermediate	pirM	5	0.291847	-0.0027821	0.998643
PKNH_1469700	intermediate	pirM	2	0.356111	-0.0710052	0.818003
PKNH_0200700	intermediate	pirO1	6	0.698718	-0.0276088	0.974274
PKNH_1012400	intermediate	pirM	3	0.745746	0.0104847	0.998643
PKNH_1146600	intermediate	pirM	6	0.746537	-0.00204413	0.999291
PKNH_0113600	intermediate	pirM	11	0.757586	-0.0371979	0.988963
PKNH_0823600	intermediate	pirM	4	0.758293	0.04013	0.955499
PKNH_0816100	intermediate	pirM	3	0.777494	0.0387083	0.934537
PKNH_1000900	intermediate	pirM	2	0.787113	0.059316	0.843982
PKNH_1473100	intermediate	pirM	4	0.826655	-0.00177161	0.999291
PKNH_0202800	intermediate	pirM	5	0.832612	-0.0354694	0.988963
PKNH_0831200	intermediate	pirM	5	0.834759	0.00334291	0.999291
PKNH_0804400	intermediate	pirM	6	0.836974	-0.0630005	0.904516
PKNH_0214300	intermediate	pirM	5	0.84268	0.0776586	0.791042
PKNH_1002800	intermediate	pirM	5	0.854663	-0.0433341	0.964633
PKNH_1212000	intermediate	pirM	8	0.875213	-0.00969242	0.998643
PKNH_0907600	dispensable	pirM	5	0.881924	-0.0873851	0.527161
PKNH_0613300	dispensable	pirM	5	0.884301	-0.0185198	0.997752
PKNH_1459400	dispensable	pirM	5	0.886	-0.057672	0.757774
PKNH_1330300	dispensable	pirM	6	0.88799	0.0188634	0.99301
PKNH_1257100	dispensable	pirM	3	0.889167	-0.017795	0.997752
PKNH_1444400	dispensable	pirM	4	0.902007	0.0231533	0.99308
PKNH_0618700	dispensable	pirM	6	0.902666	-0.0561235	0.919789
PKNH_1432700	dispensable	pirM	5	0.906906	-0.00588449	0.998643
PKNH_0913500	dispensable	pirM	7	0.913668	-0.0625533	0.937107
PKNH_1326500	dispensable	pirM	9	0.920457	0.0198319	0.998196
PKNH_1357000	dispensable	pirM	4	0.92389	0.0559672	0.898559
PKNH_1344200	dispensable	pirM	6	0.924578	0.0970773	0.701004
PKNH_0807800	dispensable	pirM	15	0.929994	-0.0263171	0.937107
PKNH_1400400	dispensable	pirM	4	0.93503	0.0400469	0.988963
PKNH_0321200	dispensable	pirM	7	0.938344	0.0398476	0.969117
PKNH_1214500	dispensable	pirM	3	0.945801	-0.0117068	0.998643
PKNH_1309900	dispensable	pirM	11	0.946134	0.00455259	0.999291
PKNH_1124800	dispensable	pirM	6	0.948094	-0.0223557	0.99301
PKNH_0726000	dispensable	pirM	6	0.949557	0.0101155	0.998643
PKNH_0321900	dispensable	pirM	6	0.951019	-0.0115873	0.998643
PKNH_1415400	dispensable	pirM	7	0.952317	0.0297699	0.992889
PKNH_0727500	dispensable	pirM	5	0.95239	-0.0123193	0.998643
PKNH_1319900	dispensable	pirM	11	0.953116	0.0233869	0.997752
PKNH_0825700	dispensable	pirM	2	0.955615	0.0897882	0.791459
PKNH_1000600	dispensable	pirM	5	0.959	0.0521717	0.945262
PKNH_1021000	dispensable	pirM	6	0.95924	0.0411381	0.987699
PKNH_0312000	dispensable	pirM	3	0.960036	-0.00405292	0.999291
PKNH_1213400	dispensable	pirM	8	0.96285	0.0420803	0.983191
PKNH_1314400	dispensable	pirM	5	0.9635	-0.00240882	0.999291
PKNH_1460900	dispensable	pirM	9	0.963665	0.0395825	0.617474
PKNH_0806700	dispensable	pirM	2	0.963827	-0.00180373	0.999291
PKNH_0503300	dispensable	pirM	9	0.968576	0.0439867	0.923454
PKNH_1469800	dispensable	pirM	9	0.968576	-0.0256883	0.988963
PKNH_0705900	dispensable	pirM	3	0.969126	-0.0184664	0.998643
PKNH_1314500	dispensable	pirM	3	0.969842	-0.00102087	0.999291
PKNH_0202700	dispensable	pirM	9	0.972504	0.0298006	0.979558
PKNH_0102900	dispensable	pirM	8	0.975233	0.0345096	0.981509
PKNH_0313500	dispensable	pirM	12	0.977021	0.0381328	0.984015
PKNH_1014100	dispensable	pirM	14	0.979003	0.00773953	0.998643
PKNH_1323200	dispensable	pirM	9	0.979364	-0.0417526	0.934537
PKNH_1112600	dispensable	pirM	6	0.980261	0.0266457	0.992889
PKNH_1312300	dispensable	pirM	14	0.984002	0.0151465	0.99691
PKNH_0210400	dispensable	pirM	7	0.985026	0.0664294	0.879775
PKNH_1243600	dispensable	pirM	2	0.987242	-0.0483691	0.958183
PKNH_0501600	dispensable	pirM	18	0.989	0.00726377	0.998643
PKNH_0945200	dispensable	pirM	13	0.989004	-0.033956	0.964633
PKNH_0605100	dispensable	pirM	10	0.989074	-0.00564364	0.998643
PKNH_1254900	dispensable	pirM	9	0.989198	0.0387988	0.84229
PKNH_0623300	dispensable	pirC2	9	0.991162	0.00347953	0.999028
PKNH_0511200	dispensable	pirM	1	0.992841	0.0225317	0.99301

### Sheet: Oberstaller et al.
Gene ID	Description	# TTAA / CDS	Mutability	MIS+	MIS	MFS
PKA1H_020005700	pirO1	3	mutable	0.674818	0.999821	2.7776
PKA1H_060029000	pirC2	16	mutable	0.947793	1	3.61885
PKA1H_110055800	pirC1	4	mutable	0.425683	0.990945	3.28241
PKA1H_070010800	pirM	0	nonmutable	0.216368	0.84617	-0.802962
PKA1H_030017000	pirM	0	nonmutable	0.236006	0.879198	-0.761426
PKA1H_100008000	pirM	1	mutable	0.238259	0.882573	0.502274
PKA1H_110053100	pirM	2	mutable	0.376803	0.981945	2.0948
PKA1H_050008300	pirM	2	mutable	0.43962	0.992577	2.68937
PKA1H_120018700	pirM	1	mutable	0.547563	0.998491	4.37741
PKA1H_080012600	pirM	6	mutable	0.55082	0.998565	1.88821
PKA1H_140060300	pirM	1	mutable	0.55347	0.998622	3.06327
PKA1H_100026100	pirM	4	mutable	0.594694	0.999283	2.43545
PKA1H_030026200	pirM	4	mutable	0.624266	0.999561	2.5694
PKA1H_090050900	pirM	6	mutable	0.675069	0.999822	2.92493
PKA1H_080011500	pirM	1	mutable	0.70294	0.999896	0.717062
PKA1H_140020600	pirM	3	mutable	0.714607	0.999917	2.38303
PKA1H_020019900	pirM	3	mutable	0.75268	0.999964	3.62546
PKA1H_080021000	pirM	1	mutable	0.791734	0.999986	2.74275
PKA1H_010018400	pirM	7	mutable	0.80944	0.999991	3.06529
PKA1H_010007700	pirM	8	mutable	0.814529	0.999993	4.2474
PKA1H_090019300	pirM	4	mutable	0.815061	0.999993	1.83482
PKA1H_140079300	pirM	3	mutable	0.824517	0.999995	1.77509
PKA1H_130049000	pirM	6	mutable	0.83226	0.999996	3.93052
PKA1H_060024000	pirM	8	mutable	0.851037	0.999998	1.81531
PKA1H_120061800	pirM	3	mutable	0.856656	0.999998	2.74803
PKA1H_020007600	pirM	6	mutable	0.866316	0.999999	3.38877
PKA1H_070031100	pirM	6	mutable	0.867144	0.999999	2.80757
PKA1H_080009200	pirM	4	mutable	0.871473	0.999999	2.74054
PKA1H_130024700	pirM	10	mutable	0.871756	0.999999	2.85984
PKA1H_130016900	pirM	12	mutable	0.876367	0.999999	2.85144
PKA1H_130014600	pirM	8	mutable	0.877831	0.999999	3.31083
PKA1H_030026900	pirM	4	mutable	0.879191	0.999999	3.41684
PKA1H_110017600	pirM	8	mutable	0.883466	0.999999	3.13729
PKA1H_140067000	pirM	6	mutable	0.890934	1	2.35722
PKA1H_120048300	pirM	2	mutable	0.891396	1	2.21015
PKA1H_130019200	pirM	6	mutable	0.8938	1	2.50567
PKA1H_100019200	pirM	13	mutable	0.902383	1	2.37057
PKA1H_080028900	pirM	3	mutable	0.912902	1	3.24121
PKA1H_080036500	pirM	7	mutable	0.923428	1	2.45287
PKA1H_140049800	pirM	3	mutable	0.92812	1	3.49957
PKA1H_100017600	pirM	4	mutable	0.929746	1	2.88053
PKA1H_090012700	pirM	8	mutable	0.935757	1	3.1143
PKA1H_140065400	pirM	5	mutable	0.945681	1	2.93318
PKA1H_140037900	pirM	5	mutable	0.947272	1	2.84666
PKA1H_020007500	pirM	11	mutable	0.958417	1	3.57623
PKA1H_070033000	pirM	6	mutable	0.959097	1	2.82252
PKA1H_050008600	pirM	11	mutable	0.962851	1	3.1827
PKA1H_030018400	pirM	17	mutable	0.964898	1	3.00094
PKA1H_120016200	pirM	10	mutable	0.964995	1	2.48461
PKA1H_130035900	pirM	8	mutable	0.965554	1	5.26896
PKA1H_140005300	pirM	6	mutable	0.966923	1	2.61153
PKA1H_130061500	pirM	7	mutable	0.968943	1	2.3657
PKA1H_140075800	pirM	2	mutable	0.971327	1	2.27299
PKA1H_110030300	pirM	9	mutable	0.975115	1	3.54986
PKA1H_130032100	pirM	15	mutable	0.975406	1	2.71418
PKA1H_060018400	pirM	7	mutable	0.975801	1	3.07035
PKA1H_080031000	pirM	4	mutable	0.975986	1	2.74986
PKA1H_050006800	pirM	21	mutable	0.9795	1	3.98752
PKA1H_100006000	pirM	3	mutable	0.981057	1	1.50371
PKA1H_120059600	pirM	13	mutable	0.981871	1	3.33551
PKA1H_060010000	pirM	17	mutable	0.982778	1	2.75622
PKA1H_130028100	pirM	15	mutable	0.984421	1	3.28568
PKA1H_100005700	pirM	10	mutable	0.984445	1	2.95184
PKA1H_120017600	pirM	13	mutable	0.984527	1	3.55104
PKA1H_020016000	pirM	12	mutable	0.985134	1	3.1564
PKA1H_130019300	pirM	5	mutable	0.985689	1	2.28634
PKA1H_140076000	pirM	17	mutable	0.988499	1	3.37557
PKA1H_050016700	pirM	4	mutable	0.996449	1	3.00057
PKA1H_080022600	pirM	0	not_determined	NA	NA	Inf
PKA1H_140024300	pirM	0	not_determined	NA	NA	Inf
